# The evolutionary making of SARS-CoV-2

**DOI:** 10.1101/2021.01.29.428808

**Authors:** Ruben Iruegas, Julian Dosch, Mateusz Sikora, Gerhard Hummer, Roberto Covino, Ingo Ebersberger

**Affiliations:** Applied Bioinformatics Group, Inst of Cell Biology and Neuroscience, Goethe University Frankfurt, Frankfurt am Main, Germany; Department of Theoretical Biophysics, Max Planck Institute of Biophysics, Frankfurt am Main, Germany; Faculty of Physics, University of Vienna, Vienna, Austria; Institute of Biophysics, Goethe University Frankfurt, Frankfurt am Main, Germany; Frankfurt Institute for Advanced Studies (FIAS), Frankfurt am Main, Germany; Senckenberg Biodiversity and Climate Research Centre (S-BIK-F), Frankfurt am Main, Germany; LOEWE Centre for Translational Biodiversity Genomics (TBG), Frankfurt am Main, Germany

## Abstract

A mechanistic understanding of how SARS-CoV-2 (sarbecovirus, betacoronavirus) infects human cells is emerging, but the evolutionary trajectory that gave rise to this pathogen is poorly understood. Here we scan SARS-CoV-2 protein sequences in-silico for innovations along the evolutionary lineage starting with the last common ancestor of coronaviruses. SARS-CoV-2 substantially differs from viruses outside sarbecovirus both in its set of encoded proteins and in their domain architectures, indicating divergent functional demands. Within sarbecoviruses, sub-domain level profiling using predicted linear epitopes reveals how the primary interface between host cell and virus, the spike, was gradually reshaped. The only epitope that is private to SARS-CoV-2 overlaps with the furin cleavage site, a “switch” that modulates spike’s conformational landscape in response to host-cell interaction. This cleavage site has fundamental relevance for both immune evasion and cell infection, and the apparently ongoing evolutionary fine-tuning of its use by SARS-CoV-2 should be monitored.
