## Supplementary material for "The evolutionary making of SARS-CoV-2": Table S2

### Sheet: Spike
Pfam v33.1
Clade	SARS-CoV-2	Bat_RaTG13	Bat_RmYN02	Pangolin_Guangdong	Pangolin_Guangxi	Bat_RecBP	SARS-CoV	Civets_Badger	SARS-CoV_bats	Bat_root_SARS	Hibecovirus	Nobecovirus	Merbecovirus	MERS	Embecovirus	Alpha	Gamma	Delta	Non_SARS
Total	175	1	1	4	9	2	6	4	6	1	1	2	10	7	9	14	6	5	68
Orthologs	175	1	1	4	9	2	6	3	6	1	1	2	10	7	9	14	6	5	68
pfam_bCoV_S1_N__29__337	1	1	1	1	1	1	1	1	1	1	1	1	1	1	1	0.214286	0	0	0.397059
pfam_bCoV_S1_RBD__348__526	1	1	1	1	1	1	1	1	1	1	1	1	1	1	1	0	0	0	0.323529
pfam_CoV_S1_C__536__594	1	1	1	1	1	1	1	1	1	1	1	1	1	1	1	0.928571	1	1	0.985294
seg_low_complexity_regions__1233__1255	1	1	1	1	1	1	1	1	1	1	0	0.5	0.3	0	0.555556	0.928571	1	1	0.779412
seg_low_complexity_regions__2__11	1	1	0	0	0	0	0	0	0.166667	0	0	0	0.1	0	0	0.285714	0.333333	0	0.191176
signalp_SIGNALP__1__13	1	1	1	1	1	1	1	1	1	1	1	1	1	1	1	1	1	1	0.985294
coils_coiled_coil__1176__1203	1	1	1	1	1	1	1	1	1	1	1	0.5	0.3	0	0.777778	0.571429	0.333333	0.8	0.558824

### Sheet: Polyprotein
Clade	SARS-CoV-2	SARS-CoV-2_Dec-April	SARS-CoV-2_Aug-Oct	Bat_RaTG13	Bat_RmYN02	Pangolin_Guangdong	Pangolin_Guangxi	Bat_RecBP	SARS-CoV	Civets_Badger	SARS-CoV_bats	Bat_root_SARS	Hibecovirus	Nobecovirus	Merbecovirus	MERS	Embecovirus	Alpha	Gamma	Delta	Non_SARS
Total	175	100	75	1	1	4	9	2	6	4	6	1	1	2	10	7	9	14	6	5	68
Orthologs	175	100	75	1	1	4	9	2	6	4	6	1	1	2	10	7	9	14	6	5	67
flps_SINGLE_{C}__1711__6409	1	1	1	1	1	1	1	1	1	0.75	1	1	1	1	1	1	1	1	1	1	1
flps_SINGLE_{C}__191__433	1	1	1	1	1	1	1	1	1	0.75	1	0	1	0	0.1	0	1	0.5	0	0	0.358209
flps_SINGLE_{E}__929__977	1	1	1	1	1	1	1	0.5	1	0.75	1	1	0	0	1	1	0.222222	0	0	0.2	0.208955
flps_SINGLE_{T}__1240__2319	1	1	1	1	1	1	1	0.5	0	0	0	0	0	0	0	0	0	0.0714286	0	0	0.0149254
pfam_AAA_11__5583__5683	1	1	1	1	1	1	1	1	1	0.75	1	1	1	1	1	1	1	1	1	1	1
pfam_AAA_11__5672__5734	1	1	1	1	1	1	1	1	1	0.75	1	1	1	1	1	1	1	1	1	1	1
pfam_AAA_12__5747__5903	1	1	1	1	1	1	1	1	1	0.75	1	1	1	1	1	1	1	1	1	1	1
pfam_AAA_30__5591__5734	1	1	1	1	1	0.75	1	1	1	0.75	1	1	1	1	1	1	1	1	1	1	1
pfam_bCoV_NAR__1909__2019	1	1	1	1	1	1	1	1	1	0.75	1	1	1	1	1	1	1	0	0	0	0.313433
pfam_bCoV_NSP1__7__144	1	1	1	1	1	1	1	1	1	0.75	1	1	1	1	1	1	0	0	0	0	0.164179
pfam_bCoV_NSP3_N__880__1051	1	1	1	1	1	1	1	1	1	0.75	1	1	1	0.5	0	0	0.555556	0	0	0	0.0895522
pfam_bCoV_SUD_C__1497__1561	1	1	1	1	1	1	1	1	1	0.75	1	1	0	0	0	0	0	0	0	0	0
pfam_bCoV_SUD_M__1351__1493	1	1	1	1	1	1	1	1	1	0.75	1	1	1	1	1	1	0	0	0	0	0.164179
pfam_CoV_Methyltr_1__5928__6450	1	1	1	1	1	1	1	1	1	0.75	1	1	1	1	1	1	1	1	1	1	1
pfam_CoV_Methyltr_2__6800__7096	1	1	1	1	1	1	1	1	1	0.75	1	1	1	1	1	1	1	1	1	1	1
pfam_CoV_NSP10__4262__4384	1	1	1	1	1	1	1	1	1	0.75	1	1	1	1	1	1	1	0.928571	0.833333	1	0.925373
pfam_CoV_NSP15_C__6643__6796	1	1	1	1	1	1	1	1	1	0.75	1	1	1	1	1	1	1	1	1	1	1
pfam_CoV_NSP15_M__6523__6620	1	1	1	1	1	1	1	1	1	0.75	1	1	1	1	1	1	1	1	1	1	1
pfam_CoV_NSP15_N__6453__6513	1	1	1	1	1	1	1	1	1	0.75	1	1	1	1	1	1	1	1	1	1	1
pfam_CoV_NSP2_C__652__818	1	1	1	1	1	1	1	1	1	0.75	1	1	1	1	1	1	1	0.857143	0	0	0.656716
pfam_CoV_NSP2_N__182__423	1	1	1	1	1	1	1	1	1	0.75	1	1	1	1	1	1	0	0.928571	0	0	0.522388
pfam_CoV_NSP3_C__2260__2749	1	1	1	1	1	1	1	1	1	0.75	1	1	1	1	1	1	1	0.928571	0.833333	1	0.925373
pfam_CoV_NSP4_C__3166__3262	1	1	1	1	1	1	1	1	1	0.75	1	1	1	1	1	1	1	0.928571	0.833333	1	0.925373
pfam_CoV_NSP4_N__2788__3142	1	1	1	1	1	1	1	1	1	0.75	1	1	1	1	1	1	1	0.928571	0.833333	1	0.925373
pfam_CoV_NSP6__3597__3859	1	1	1	1	1	1	1	1	1	0.75	1	1	1	1	1	1	1	0.928571	0.833333	1	0.925373
pfam_CoV_NSP7__3860__3942	1	1	1	1	1	1	1	1	1	0.75	1	1	1	1	1	1	1	0.928571	0.666667	0.6	0.865672
pfam_CoV_NSP8__3943__4139	1	1	1	1	1	1	1	1	1	0.75	1	1	1	1	1	1	1	0.928571	0.833333	1	0.925373
pfam_CoV_NSP9__4141__4253	1	1	1	1	1	1	1	1	1	0.75	1	1	1	1	1	1	1	0.928571	0.833333	1	0.925373
pfam_CoV_peptidase__1564__1882	1	1	1	1	1	1	1	1	1	0.75	1	1	1	1	1	1	1	0.928571	0.833333	1	0.925373
pfam_Macro__1058__1165	1	1	1	1	1	1	1	1	1	0.75	1	1	1	1	1	1	0.333333	0.5	0.166667	0	0.432836
pfam_Peptidase_C30__3292__3582	1	1	1	1	1	1	1	1	1	0.75	1	1	1	1	1	1	1	0.928571	0.833333	1	0.925373
pfam_UvrD_C_2__5854__5895	1	1	1	1	1	1	1	1	1	0.75	1	1	1	1	1	1	1	1	1	1	1
pfam_Viral_helicase1__5634__5900	1	1	1	1	1	1	1	1	1	0.75	1	1	1	1	1	1	1	1	1	1	1
seg_low_complexity_regions__1237__1255	1	1	1	1	1	1	1	1	0	0	0	0	0	0	0	0	0.111111	0	0.5	0.2	0.134328
seg_low_complexity_regions__2172__2183	1	1	1	1	1	1	0	1	0	0	0	1	0	0	0	0	0	0.214286	0.333333	0	0.119403
seg_low_complexity_regions__2546__2558	1	1	1	1	1	1	0	1	0	0	0.333333	1	0	0	0	0	0	0.0714286	0	0	0.0298507
seg_low_complexity_regions__3043__3057	1	1	1	1	1	1	0	1	0	0.75	0	0	0	0	0	0	0.666667	0.285714	0.333333	0.6	0.283582
seg_low_complexity_regions__3583__3599	1	1	1	1	1	1	1	1	1	0.75	1	1	0	0	0	0	0	0.214286	0.166667	0.2	0.119403
seg_low_complexity_regions__3869__3885	1	1	1	1	1	1	1	1	1	0.75	1	1	1	1	1	1	0	0	0	0.4	0.208955
seg_low_complexity_regions__3912__3920	1	1	1	1	1	1	1	1	1	0.75	1	1	0	1	0	0	0	0.428571	0	0	0.164179
seg_low_complexity_regions__3973__3989	1	1	1	1	1	1	1	1	1	0	1	1	0	0	0	0	0	0	0	0	0.0149254
seg_low_complexity_regions__4040__4052	1	1	1	1	1	1	1	1	1	0.75	1	1	0	0	0	0	0	0.0714286	0	0	0.0149254
seg_low_complexity_regions__742__760	0.571429	1	0	1	1	1	0	1	0	0	0	0	1	0	0.7	1	0.333333	0	0	0	0.179104
seg_low_complexity_regions__926__943	1	1	1	1	1	1	1	1	1	0.75	1	1	1	0	0.3	0	0.888889	0.428571	0.166667	0.6	0.41791
seg_low_complexity_regions__970__986	1	1	1	1	1	1	1	1	1	0.75	1	1	0	0	0.9	1	0.222222	0	0	0	0.238806
seg_low_complexity_regions__998__1005	0.994286	0.99	1	0	0	0	1	0	1	0.75	0.833333	0	0	0	0.1	0.142857	0.222222	0.0714286	0.166667	0	0.149254
smart_A1pp__1041__1165	1	1	1	1	1	1	1	1	1	0.75	1	1	1	1	1	1	0.333333	0.5	0.166667	0	0.432836
smart_AAA__5603__5720	1	1	1	1	1	0.75	0.777778	1	1	0.75	1	1	0	0	0	0	0	0	0	0.4	0.0597015
tmhmm_transmembrane__2231__2253	1	1	1	1	1	1	1	1	1	0.75	1	1	1	1	1	1	0.888889	0.928571	0.333333	1	0.865672
tmhmm_transmembrane__2337__2359	1	1	1	1	1	1	1	1	1	0.75	1	1	1	1	1	1	1	0.928571	0.666667	1	0.910448
tmhmm_transmembrane__2364__2386	1	1	1	1	1	1	1	1	1	0.75	1	1	1	1	1	1	1	0.714286	0.666667	1	0.791045
tmhmm_transmembrane__2773__2795	1	1	1	1	1	1	1	1	1	0.75	1	1	1	0.5	0.8	1	1	0.785714	0.833333	1	0.835821
tmhmm_transmembrane__3043__3065	1	1	1	1	1	1	1	1	1	0.75	1	1	1	1	1	1	1	0.928571	0.833333	1	0.925373
tmhmm_transmembrane__3077__3099	1	1	1	1	1	1	1	1	1	0.75	1	1	1	1	1	1	1	0.928571	0.833333	1	0.910448
tmhmm_transmembrane__3104__3126	1	1	1	1	1	1	1	1	0	0	0	0	1	1	1	1	0.777778	0.928571	0.833333	1	0.880597
tmhmm_transmembrane__3135__3157	1	1	1	1	1	1	1	1	1	0.75	1	1	1	1	1	1	1	0.928571	0.833333	1	0.925373
tmhmm_transmembrane__3578__3595	1	1	1	1	1	1	1	1	1	0.75	1	1	1	1	1	1	1	0.785714	0.833333	1	0.880597
tmhmm_transmembrane__3602__3624	1	1	1	1	1	1	1	1	1	0.75	1	1	1	1	1	1	1	0.928571	0.833333	1	0.925373
tmhmm_transmembrane__3639__3661	1	1	1	1	1	1	1	1	1	0.75	1	1	1	1	1	1	1	0.928571	0.833333	1	0.925373
tmhmm_transmembrane__3682__3701	1	1	1	1	1	1	1	1	1	0.75	1	1	1	1	1	1	0.888889	0.928571	0.833333	1	0.895522
tmhmm_transmembrane__3733__3755	1	1	1	1	1	1	1	1	1	0.75	1	1	1	1	1	1	1	0.928571	0.833333	1	0.910448
tmhmm_transmembrane__3775__3797	1	1	1	1	1	1	1	1	1	0.75	1	1	1	1	1	1	1	0.928571	0.833333	1	0.925373

### Sheet: Epitopes
SARS-CoV-2 Epitopes			Clade	SARS-CoV-2	SARS-CoV-2_Dec-April	SARS-CoV-2_Aug-Oct	Bat_RaTG13	Bat_RmYN02	Pangolin_GD	Pangolin_GX	Bat_RecBP	SARS-CoV	Civets_Badger	SARS-CoV_bats	Bat_root_SARS	Hibecovirus	Nobecovirus	Merbecovirus	MERS	Embecovirus	Alpha	Gamma	Delta	Non_SARS
			Total	175	100	75	1	1	4	9	2	6	4	6	1	1	2	10	7	9	14	6	5	68
Epitope	Position	Correspondence	Allele \ Orthologs	175	100	75	1	1	4	9	2	6	3	6	1	1	2	10	7	9	14	6	5	68
LE1	112-132	no correspondence	mhc_ii_HLA-DRB1_13:02__112__132	1	1	1	1	1	1	1	1	1	1	1	1	0	0	0	0	0.111111	0	0	0	0.0441176
LE2	329-338	E4	mhc_i_HLA-B_35:01__329__338	1	1	1	1	1	1	1	1	1	1	0.166667	1	0	0	0	0	0	0	0	0.2	0.0147059
LE3	896-904	no correspondence	mhc_i_HLA-B_35:01__896__904	1	1	1	1	0	1	1	1	1	1	1	1	0	0	0	0	0	0	0	0	0
LE4	510-528	(E7)	mhc_ii_HLA-DRB1_01:01__510__528	1	1	1	1	1	1	0	1	1	1	1	1	0	0	0	0	0	0	0	0	0
LE5	337-353	(E4)	mhc_ii_HLA-DPA1_01:03_DPB1_04:01__337__353	1	1	1	1	0	1	0	1	0	0	0	0	0	0	0	0	0	0.0714286	0	0	0.0147059
LE6	448-457	E5	mhc_i_HLA-A_33:01__448__457	1	1	1	1	0	1	1	0	0	0	0.166667	1	0	0	0	0	0.222222	0	0	0	0.0294118
LE7	560-569	no correspondence	mhc_i_HLA-B_51:01__560__569	1	1	1	1	0	1	1	0	0	0	0	0	0	0	0	0	0	0	0	0	0
LE8	258-267	E1	mhc_i_HLA-A_68:02__258__267	1	1	1	1	0	1	0	0	0	0	0	0	0	0	0	0	0	0.0714286	0.166667	0	0.0294118
LE9	680-688	E8	mhc_i_HLA-B_07:02__680__688	1	1	1	0	0	0	0	0	0	0	0	0	0	0	0	0	0	0	0	0	0
			Promiscuous sites
			mhc_ii_HLA-DRB3_02:02__114__131	1	1	1	1	1	1	1	1	1	1	1	0	0	0	0	0	0	0.0714286	0.166667	0	0.0735294
			mhc_i_HLA-B_53:01__329__351	1	1	1	1	1	1	1	1	1	1	0.166667	1	0	0	0	0	0	0	0	0	0
SARS-CoV Epitopes			Clade	SARS-CoV	Civets_Badger	SARS-CoV_bats	SARS-CoV-2	SARS-CoV-2_Aug-Oct	SARS-CoV-2_Dec-April	Bat_RaTG13	Bat_RmYN02	Pangolin_GD	Pangolin_GX	Bat_RecBP	Bat_root_SARS	Hibecovirus	Nobecovirus	Merbecovirus	MERS	Embecovirus	Alpha	Gamma	Delta	Non_SARS
			Total	6	4	6	175	75	100	1	1	4	9	2	1	1	2	10	7	9	14	6	5	68
		Epitope	Allele \ Orthologs	6	3	6	175	75	100	1	1	4	9	2	1	1	2	10	7	9	14	6	5	68
		LE1	mhc_ii_HLA-DRB1__13:02__109__129	1	1	1	1	1	1	1	1	1	1	1	1	0	0	0	0	0.111111	0	0	0	0.0441176
		LE2	mhc_ii_HLA-DRB1__01:01__496__514	1	1	1	1	1	1	1	1	1	0	1	1	0	0	0	0	0	0.0714286	0	0	0.0147059
		LE3	mhc_i_HLA-B__35:01__878__886	1	1	1	1	1	1	1	0	1	1	1	1	0	0	0	0	0	0	0	0	0
		LE4	mhc_i_HLA-B__35:01__316__325	1	1	0.166667	1	1	1	1	1	1	1	1	1	0	0	0	0	0	0	0	0.2	0.0147059
		LE5	mhc_ii_HLA-DRB5__01:01__208__225	1	1	0.333333	0	0	0	0	0	0	0	0	1	0	0	0	0	0	0	0	0	0
		LE6	mhc_i_HLA-A__68:02__851__860	1	1	1	0	0	0	0	0	0	0	0	0	0	0	0	0	0	0	0	0	0
		LE7	mhc_i_HLA-A__30:02__33__41	1	1	0.666667	0	0	0	0	0	0	0	0	0	0	0	0	0	0	0	0.166667	0	0.0147059
		LE8	mhc_i_HLA-B__58:01__94__101	1	1	0.166667	0	0	0	0	1	0	0	0	0	0	0	0	0	0	0.142857	0	0	0.0294118
		LE9	mhc_ii_HLA-DPA1__01:03/DPB1__02:01__1__15	1	1	0.166667	0	0	0	0	0	0	0	1	0	0	0	0	0	0	0	0	0	0.0294118
		LE10	mhc_i_HLA-B__07:02__142__151	1	1	0	0	0	0	0	0	0	0	0	0	0	0	0	0	0	0	0	0	0
		LE11	mhc_i_HLA-A__11:01__430__447	1	1	0	0	0	0	0	0	0	0	0	0	0	0	0	0	0	0	0	0	0
		LE12	mhc_ii_HLA-DRB1__04:01__225__243	1	1	0	0	0	0	0	0	0	0	0	0	0	0	0	0	0	0	0	0	0
		LE13	mhc_ii_HLA-DPA1__01:03/DPB1__04:01__351__366	1	0	0	0	0	0	0	0	0	0	0	0	0	0	0	0	0	0.142857	0.166667	0	0.0588235
			Promiscuous sites
			mhc_i_HLA-B__53:01__316__325	1	1	0.166667	1	1	1	1	1	1	1	1	1	0	0	0	0	0	0	0	0	0.0147059
			mhc_ii_HLA-DRB3__02:02__111__128	1	1	1	1	1	1	1	1	1	1	1	0	0	0	0	0	0	0.0714286	0.166667	0.2	0.117647
			mhc_i_HLA-A__30:01__439__447	1	1	0.166667	0	0	0	0	0	0	0	0	0	0	0	0	0	0	0	0	0	0
			mhc_ii_HLA-DRB1__08:02__225__243	1	1	0	0	0	0	0	0	0	0	0	0	0	0	0	0	0	0	0	0	0
